# Exotic alleles contribute to heat tolerance in wheat under field conditions

**DOI:** 10.1101/2022.02.09.479695

**Authors:** Gemma Molero, Benedict Coombes, Ryan Joynson, Francisco Pinto, Francisco J. Piñera-Chávez, Carolina Rivera-Amado, Anthony Hall, Matthew P Reynolds

## Abstract

Global warming is one of the most significant threats to food security. With temperatures predicted to rise and extreme weather events becoming more common we must safeguard food production by developing crop varieties that are more tolerant to heat stress without compromising yield under favourable conditions. By evaluating 149 spring wheat lines in the field under yield potential and heat stressed conditions, we demonstrate how strategic integration of exotic material significantly increases yield under heat stress compared to elite lines, with no significant yield penalty under favourable conditions. Genome-wide association analysis revealed three marker trait associations, which together increase yield under heat stress by over 50% compared to lines without the advantageous alleles and was associated with approximately 2°C lower canopy temperature. We identified an *Aegilops tauschii* introgression underlying the most significant of these associations. By comparing overlapping recombination of this introgressed segment between lines, we identified a 1.49Mbp region of the introgression responsible for this association that increases yield under heat stress by 32.4%. The genes within this region were extracted from diverse *Ae. tauschii* genomes, revealing a novel *Ae. tauschii* MAPK gene, a SOC1 orthologue and a pair of type-B two-component response regulators. Incorporating these exotic alleles into breeding programmes could serve as a pre-emptive strategy to produce high yielding wheat cultivars that are resilient to the effects of future climate uncertainty with no yield penalty under favourable conditions.
