## Supplementary tables for "Exotic alleles contribute to heat tolerance in wheat under field conditions"

### Sheet: Table S1
Table S1: Experimental details for each panel evaluated in the present study among different years at the InternationalWheat Yield Partneship HuB (IWYP-HUB) situated at CENEB in the Yaqui Valley, near Ciudad Obregon, Sonora, Mexico.
	Env	Cycle	Plot size	#rows	Reps	Emergence date	Harvest date	Pre-sowing irrigation	Tmax >35ºC‡	Irrigations
										1	2	3	4	5	6
HiBAP I	YP	2015 — 2016	6.4 m2	4	4†	2015-12-07	2016-05-13	2015-11-28	4	2016-01-07	2016-02-05	2016-02-27	2016-03-02
(n =149 lines)		2016 — 2017	6.4 m2	2	4†	2016-11-30	2017-04-26	2016-11-07	9	2016-12-27	2017-01-27	2017-03-03
	Heat	2016	1.6 m2	3	2	2016-03-03	2016-06-13	2016-02-08	25	2016-03-18	2016-04-01	2016-04-15	2016-04-29	2016-05-14	2016-05-27
		2017	1.6 m2	3	2	2017-03-08	2017-06-20	2017-02-07	14	2017-03-18	2017-04-02	2017-04-18	2017-04-30	2017-05-14	2017-05-27
†Only 2 replicates were measured for most of the traits
‡From Emergence until Harvest

### Sheet: Table S2
Table S2. List of lines from HiBAP I studied in NW Mexico during two cycles under yield potential and heat stressed conditions.
Ent	Cross Name	GID	Selection History	Pedigree	Group	chr6D-6276646	chr1B-63398861	chr2B-820002
2	C80.1/3*QT4118//KAUZ/RAYON/3/2*TRCH/7/CMH79A.955/4/AGA/3/4*SN64/CNO67//INIA66/5/NAC/6/RIALTO	6922442	PTSS07GHB00024S-0Y-099B-099Y-099B-7Y-0B	C80.1/3*QT4118//KAUZ/RAYON F 89/3/2*TARACHI F 2000/7/CMH79A.955/4/AGATHA/3/4*SONORA 64/CIANO F 67//INIA F 66/5/NACOZARI F 76/6/RIALTO	Introgression T. ponticum	A	C	N
3	SIETE CERROS T66	775	II8156-1M-2R-4M-0Y	PENJAMO T 62/GABO 55	Elite	A	A	G
4	PAVON F 76	2465	CM8399-D-4M-3Y-1M-1Y-1M-0Y-0MEX	VICAM S 71//CIANO F 67/SIETE CERROS T66/3/KALYANSONA/BLUEBIRD	Elite	A	A	G
5	SERI M 82	3895	CM33027-F-15M-500Y-0M-87B-0Y-0MEX	KAVKAZ/BUHO//KALYANSONA/BLUEBIRD	Elite	A	C	N
6	BACANORA T 88	16122	CM67458-4Y-1M-3Y-1M-5Y-0B-0MEX	JUPATECO F 73/BLUEJAY//URES T 81	Introgression S.cereale	A	N	G
7	ATTILA	41948	CM85836-50Y-0M-0Y-3M-0Y	NORD DEPREZ/VG9144//KALYANSONA/BLUEBIRD/3/YACO/4/VEERY #5	Elite	A	A	G
8	BAVIACORA M 92	447647	CM92066-J-0Y-0M-0Y-4M-0Y-0MEX	BOBWHITE/NACOZARI F 76//VEERY/3/BLUEJAY/COCORAQUE F 75	Elite	A	A	G
9	SERI/RAYON	371007	CRG2753.1-0B-099Y-099M-28Y-0B	SERI M 82/RAYON F 89	Elite	A	A	G
10	BRBT1*2/KIRITATI	5397958	CGSS01B00072T-099Y-099M-099M-099Y-099M-30Y-0B	BARBET1*2/KIRITATI	Elite	A	A	G
11	PFAU/WEAVER*2//TRANSFER#12,P88.272.2	5397748	CGSS01B00090T-099Y-099B-099B-099Y-099M-54Y-0B	PFAU/WEAVER*2//TRANSFER#12,P88.272.2	Elite	A	A	G
12	KRICHAUFF	2447427		WARIQUAM//KLOKA/PITIC S62/3/WARIMEK/HALBERD/4/3AG3/AROONA	Elite	A	A	G
13	BECARD	5398160	CGSS01B00063T-099Y-099M-099M-099Y-099M-9Y-0B	WEEBILL1*2/KIRITATI	Elite	A	A	G
14	SAUAL/WHEAR//SAUAL	6178783	CMSS06Y01284T-099TOPM-099Y-099ZTM-099Y-099M-6WGY-0B	SAUAL/WHEATEAR//SAUAL	Elite	A	A	G
15	WBLL1*2/4/BABAX/LR42//BABAX/3/BABAX/LR42//BABAX	6179253	CMSS06Y00885T-099TOPM-099Y-099ZTM-099NJ-099NJ-24WGY-0B	WEEBILL1*2/4/BABAX/LR 42//BABAX/3/BABAX/LR 42//BABAX	Elite	A	A	G
16	KFA/3/PFAU/WEAVER//BRAMBLING/4/PFAU/WEAVER*2//BRAMBLING	6179559	CMSS06B01006T-099TOPY-099ZTM-099Y-099M-1RGY-0B	KENYA FAHARI/3/PFAU/WEAVER//BRAMBLING/4/PFAU/WEAVER*2//BRAMBLING	Introgression S.cereale	A	N	N
17	KINGBIRD #1//INQALAB 91*2/TUKURU	6177599	CMSS06B00485S-0Y-099ZTM-099NJ-099NJ-6WGY-0B	KINGBIRD #1//INQALAB 91*2/TUKURU	Elite	A	A	G
18	UP2338*2/4/SNI/TRAP#1/3/KAUZ*2/TRAP//KAUZ/5/MILAN/KAUZ//CHIL/CHUM18/6/UP2338*2/4/SNI/TRAP#1/3/KAUZ*2/TRAP//KAUZ	6176178	CMSS06Y00859T-099TOPM-099Y-099ZTM-099Y-099M-35WGY-0B	UP 2338*2/SHAMA/3/MILAN/KAUZ//CHILERO/CHUAN MAI 18/4/UP 2338*2/SHAMA	Elite	A	A	G
19	CMH79A.955/4/AGA/3/4*SN64/CNO67//INIA66/5/NAC/6/RIALTO	6171893	PTSW02B00139S-65DHB-0GHB-0Y-0Y-0Y-099Y	CMH79A.955/4/AGATHA/3/4*SONORA 64/CIANO F 67//INIA F 66/5/NACOZARI F 76/6/RIALTO	Introgression S.cereale	A	N	G
20	C80.1/3*QT4118//KAUZ/RAYON/3/2*TRCH/7/CMH79A.955/4/AGA/3/4*SN64/CNO67//INIA66/5/NAC/6/RIALTO	6489912	PTSS07GHB00024S-0Y-099B-099Y-099B-7Y	C80.1/3*QT4118//KAUZ/RAYON F 89/3/2*TARACHI F 2000/7/CMH79A.955/4/AGATHA/3/4*SONORA 64/CIANO F 67//INIA F 66/5/NACOZARI F 76/6/RIALTO	Introgression S.cereale	T	C	C
21	SOKOLL//PUB94.15.1.12/WBLL1	7129731	PTSS09GHB00044S-0SHB-099Y-099B-15Y-0Y	SOKOLL//PUB94.15.1.12/WEEBILL1	Synthetic derived+Landrace	A	C	C
22	BCN/WBLL1//PUB94.15.1.12/WBLL1	7129702	PTSS09GHB00024S-0SHB-099Y-099B-16Y-0Y	BACANORA T 88/WEEBILL1//PUB94.15.1.12/WEEBILL1	Mexican Landrace derived	A	C	C
23	WBLL1*2/4/SNI/TRAP#1/3/KAUZ*2/TRAP//KAUZ/5/KACHU #1	5995532	CMSS05B00519S-099Y-099M-099Y-099ZTM-2WGY-0B	WEEBILL1*2/SHAMA//KACHU #1	Elite	A	A	G
24	KRL 210	7025948		PBW 65/PASTOR//PASTOR	Elite	A	A	G
25	TECUE #1/2*WAXWING	6178005	CMSS06B00950T-099TOPY-099ZTM-099Y-099M-16WGY-0B	TECUE #1/2*WAXWING	Elite	A	A	G
26	CHEWINK #1	5551750	CGSS03B00074T-099Y-099M-099Y-099M-7WGY-0B	WHEATEAR/TUKURU//WHEATEAR	Introgression T. ponticum	A	A	G
27	PASTOR//HXL7573/2*BAU/3/WBLL1	6676541	PTSS02Y00023S-099B-099Y-099B-099Y-173B-0Y	PASTOR//HXL7573/2*BAGULA/3/WEEBILL1	Elite	A	A	G
28	CHEN/AE.SQ//WEAVER/3/SSERI1	4760307	CMSS98Y00278S-020Y-030M-020Y-040M-8Y-2M-0Y	CHEN/AE.SQUARROSA//WEAVER/3/SUPER SERI #1	Synthetic derived	A	C	N
29	SOKOLL/3/PASTOR//HXL7573/2*BAU/4/WBLL4//OAX93.24.35/WBLL1	6692326	PTSA08M00051S-050ZTM-050Y-19ZTM-010Y-0B	SOKOLL/3/PASTOR//HXL7573/2*BAGULA/4/WEEBILL4//OAX93.24.35/WEEBILL1	Synthetic derived+Landrace	T	C	C
30	SOKOLL/3/PASTOR//HXL7573/2*BAU/4/PARUS/PASTOR	6692299	PTSA08M00046S-050ZTM-050Y-61ZTM-010Y-0B	SOKOLL/3/PASTOR//HXL7573/2*BAGULA/4/PARUS/PASTOR	Synthetic derived	T	C	C
31	SOKOLL/3/PASTOR//HXL7573/2*BAU/4/SOKOLL/WBLL1	6692342	PTSA08M00053S-050ZTM-050Y-100ZTM-010Y-0B	SOKOLL/3/PASTOR//HXL7573/2*BAGULA/4/SOKOLL/WEEBILL1	Synthetic derived	T	C	C
32	PAVLOVKA/V15.89C//NAVJ07/3/ROLF07	6692410	PTSA08M00021T-050Y-050ZTM-050Y-26ZTM-010Y-0B	PAVLOVKA/V15.89C//NAVOJOA M2007/3/ROELFS F2007	Elite	A	C	N
33	SOKOLL/3/PASTOR//HXL7573/2*BAU/4/ATTILA/PASTOR	6692292	PTSA08M00044S-050ZTM-050Y-51ZTM-010Y-0B	SOKOLL/3/PASTOR//HXL7573/2*BAGULA/4/NAVOJOA M2007	Synthetic derived	T	C	C
34	WBLL4//OAX93.24.35/WBLL1/5/CROC_1/AE.SQUARROSA (205)//BORL95/3/PRL/SARA//TSI/VEE#5/4/FRET2	6692366	PTSA08M00071S-050ZTM-050Y-16ZTM-010Y-0B	WEEBILL4//OAX93.24.35/WEEBILL1/5/CROC_1/AE.SQUARROSA (205)//BORLAUG M 95/3/PARULA/ICTA SARA 82//TESIA F 79/VEERY #5/4/FRET2	Synthetic derived+Landrace	A	C	C
35	SOKOLL/WBLL1	5429336	PTSS02Y00021S-099B-099Y-030ZTM-040SY-040M-5Y-0M-0SY	SOKOLL/WEEBILL1	Synthetic derived	T	C	C
36	CROC_1/AE.SQUARROSA (205)//BORL95/3/PRL/SARA//TSI/VEE#5/4/FRET2	5865657	CMSA00Y00817T-040M-0P0Y-040M-040SY-030M-2ZTM-0ZTY-0M-0SY-0Y-0Y	CROC_1/AE.SQUARROSA (205)//BORLAUG M 95/3/PARULA/ICTA SARA 82//TESIA F 79/VEERY #5/4/FRET2	Synthetic derived	A	C	C
37	MEX94.2.19//SOKOLL/WBLL1	6056158	PTSS02B00096T-0TOPY-0B-0Y-0B-33Y-0M-0SY-0B-0Y	MEX94.2.19//SOKOLL/WEEBILL1	Synthetic derived+Landrace	T	C	C
38	1447/PASTOR//KRICHAUFF	5638668	CMSA00Y00307T-040M-0P0Y-040M-040SY-030M-11ZTY-0M-0SY-0Y	1447/PASTOR//KRICHAUFF	Elite	A	C	N
39	C80.1/3*QT4118//KAUZ/RAYON/3/2*TRCH	6056057	CGSS00Y00180T-099B-5Y-0B-29Y-0B-0Y-0Y	C80.1/3*QT4118//KAUZ/RAYON F 89/3/2*TARACHI F 2000	Introgression T. ponticum	A	A	G
40	WBLL1*2/KURUKU	6056049	CGSS00B00162T-099TOPY-099M-099Y-099M-6CEL-0B-0B-0Y-0Y	WEEBILL1*2/KURUKU	Elite	A	A	G
41	SERI/BAV92	5525545	CMSS96Y04051S-0Y-1B-46TLA-0B-0Y-23B-0Y-0Y-0Y	SERI M 82/BAVIACORA M 92	Elite	A	A	G
42	C80.1/3*QT4118//KAUZ/RAYON/3/2*TRCH	6038048	CGSS00Y00180T-099B-5Y-0B-33Y-0B-0Y	C80.1/3*QT4118//KAUZ/RAYON F 89/3/2*TARACHI F 2000	Introgression T. ponticum	A	A	G
43	WHEAR/KUKUNA/3/C80.1/3*BATAVIA//2*WBLL1	5551830	CGSS03B00080T-099Y-099M-099Y-099M-33WGY-0B	WHEATEAR/KUKUNA/3/C80.1/3*BATAVIA//2*WEEBILL1	Elite	A	A	G
44	MUTUS*2/AKURI	6341870	CMSS07Y01083T-099TOPM-099Y-099M-099Y-40M-0WGY	MUTUS*2/AKURI	Synthetic derived	A	C	C
45	DPW 621-50	7025958		KAUZ//ALTAR INAP/ARAOS/3/MILAN/KAUZ/4/HUITES F 95	Elite	A	A	G
46	TRCH/5/REH/HARE//2*BCN/3/CROC_1/AE.SQUARROSA (213)//PGO/4/HUITES	5995753	CMSS05B00742S-099Y-099M-099Y-099ZTM-5WGY-0B	TARACHI F 2000/5/REH/HARE//2*BACANORA T 88/3/CROC_1/AE.SQUARROSA (213)//PAPAGO M 86/4/HUITES F 95	Synthetic derived	T	A	G
47	C80.1/3*QT4118//KAUZ/RAYON/3/2*TRCH/4/BERKUT/KRICHAUFF	7129768	PTSS09GHB00057S-0SHB-099Y-099B-17Y-0Y	C80.1/3*QT4118//KAUZ/RAYON F 89/3/2*TARACHI F 2000/4/BERKUT/KRICHAUFF	Introgression	T	C	C
48	MEX94.27.1.20/3/SOKOLL//ATTILA/3*BCN/4/PUB94.15.1.12/WBLL1	7034038	PTSS09GHB00029S-0SHB-099Y-18Y	MEX94.27.1.20/3/SOKOLL//ATTILA/3*BACANORA T 88/4/PUB94.15.1.12/WEEBILL1	Synthetic derived+Landrace	T	C	C
49	SOKOLL//PUB94.15.1.12/WBLL1	7129720	PTSS09GHB00044S-0SHB-099Y-099B-1Y-0Y	SOKOLL//PUB94.15.1.12/WEEBILL1	Synthetic derived+Landrace	T	C	C
50	SERI/BAV92//PUB94.15.1.12/WBLL1	7129678	PTSS09GHB00019S-0SHB-099Y-099B-4Y-0Y	SERI M 82/BAVIACORA M 92//PUB94.15.1.12/WEEBILL1	Mexican Landrace derived	T	C	C
51	SOKOLL//PUB94.15.1.12/WBLL1	7129721	PTSS09GHB00044S-0SHB-099Y-099B-2Y-0Y	SOKOLL//PUB94.15.1.12/WEEBILL1	Synthetic derived+Landrace	T	C	C
52	CROC_1/AE.SQUARROSA (224)//OPATA/3/PUB94.15.1.12/WBLL1	7129751	PTSS09GHB00054S-0SHB-099Y-099B-4Y-0Y	CROC_1/AE.SQUARROSA (224)//OPATA M 85/3/PUB94.15.1.12/WEEBILL1	Synthetic derived+Landrace	A	C	C
53	BCN/WBLL1/6/CMH79A.955/4/AGA/3/4*SN64/CNO67//INIA66/5/NAC	7129706	PTSS09GHB00025S-0SHB-099Y-099B-3Y-0Y	BACANORA T 88/WEEBILL1/6/CMH79A.955/4/AGATHA/3/4*SONORA 64/CIANO F 67//INIA F 66/5/NACOZARI F 76	Elite	A	A	G
54	SERI/BAV92//JANZ	7129674	PTSS09GHB00017S-0SHB-099Y-099B-2Y-0Y	SERI M 82/BAVIACORA M 92//JANZ	Elite	A	A	G
55	OR791432/VEE#3.2	88517	CM90797-15M-0Y-0M-3Y-0B	OR791432/VEE#3.2	Elite	A	A	G
56	ATTILA/3*BCN	1099708	CMBW90Y4399-0TOPM-1Y-010M-010M-010Y-8M-015Y-0Y-0SY	ATTILA/3*BACANORA T 88	Elite	A	A	G
57	SOKOLL	3825355	CMSS97M00316S-0P20M-0P20Y-43M-010Y	PASTOR/3/ALTAR 84/AEGILOPS SQUARROSA (TAUS)//OPATA M 85	Synthetic derived	T	C	C
58	PASTOR//HXL7573/2*BAU	3823821	CMSS97M00306S-0P20M-0P20Y-85M-010Y	PASTOR//HXL7573/2*BAGULA	Elite	A	A	G
59	SOKOLL/3/PASTOR//HXL7573/2*BAU/4/ASTREB	6692313	PTSA08M00047S-050ZTM-050Y-45ZTM-010Y-0B	SOKOLL/3/PASTOR//HXL7573/2*BAGULA/4/ASTREB	Synthetic derived	T	C	N
60	SOKOLL/3/PASTOR//HXL7573/2*BAU/4/WBLL4//OAX93.24.35/WBLL1	6692325	PTSA08M00051S-050ZTM-050Y-17ZTM-010Y-0B	SOKOLL/3/PASTOR//HXL7573/2*BAGULA/4/WEEBILL4//OAX93.24.35/WEEBILL1	Synthetic derived+Landrace	T	C	C
61	WBLL4//OAX93.24.35/WBLL1/5/CROC_1/AE.SQUARROSA (205)//BORL95/3/PRL/SARA//TSI/VEE#5/4/FRET2	6692369	PTSA08M00071S-050ZTM-050Y-71ZTM-010Y-0B	WEEBILL4//OAX93.24.35/WEEBILL1/5/CROC_1/AE.SQUARROSA (205)//BORLAUG M 95/3/PARULA/ICTA SARA 82//TESIA F 79/VEERY #5/4/FRET2	Synthetic derived+Landrace	T	C	C
62	MILAN/KAUZ//DHARWAR DRY/3/BAV92	4577931	CMSS97M02949T-040Y-030M-040SY-030M-040SY-6M-0Y-0SY	MILAN/KAUZ//DHARWAR DRY/3/BAVIACORA M 92	Indian Landrace derivative	A	A	G
63	BAV92/SERI	5180627	CMSS96Y04084S-0Y-1B-131TLA-0B-0Y-125B-0Y-0B	BAVIACORA M 92/SERI M 82	Elite	A	A	G
64	PASTOR//HXL7573/2*BAU/3/ATTILA/3*BCN/4/ATTILA/PASTOR	6692262	PTSA08M00040S-050ZTM-050Y-123ZTM-010Y-0B	PASTOR//HXL7573/2*BAGULA/3/ATTILA/3*BACANORA T 88/4/NAVOJOA M2007	Elite	A	C	C
65	PUB94.15.1.12/FRTL/5/CROC_1/AE.SQUARROSA (205)//BORL95/3/PRL/SARA//TSI/VEE#5/4/FRET2	6692380	PTSA08M00075S-050ZTM-050Y-12ZTM-010Y-0B	PUB94.15.1.12/FIRETAIL/5/CROC_1/AE.SQUARROSA (205)//BORLAUG M 95/3/PARULA/ICTA SARA 82//TESIA F 79/VEERY #5/4/FRET2	Synthetic derived+Landrace	T	C	C
66	F2SR2-69//YANGLING SHAANXI/PASTOR	6171902	GR01B00039S-0SH-6B-0Y-0Y-0M-6Y-0B-0Y-099Y	F2SR2-69//YANGLING SHAANXI/PASTOR	Elite	A	A	G
67	PASTOR//HXL7573/2*BAU/3/WBLL1	6676409	PTSS02Y00023S-099B-099Y-099B-099Y-5B-0Y	PASTOR//HXL7573/2*BAGULA/3/WEEBILL1	Elite	A	A	G
68	BCN/WBLL1//PUB94.15.1.12/WBLL1	7129696	PTSS09GHB00024S-0SHB-099Y-099B-2Y-0Y	BACANORA T 88/WEEBILL1//PUB94.15.1.12/WEEBILL1	Mexican Landrace derived	A	C	N
69	HE1/2*CNO79//BAV92	6056238	CMSS99M03123S-57WM-9ERLFY-0B-0Y-3ERLFB-0Y-0Y-0Y-0Y	HOJA ERECTA 1/2*CIANO T 79//BAVIACORA M 92	Elite	A	A	G
70	CROC_1/AE.SQUARROSA (205)//BORL95/3/PRL/SARA//TSI/VEE#5/4/FRET2	5343246	CMSA00Y00817T-040M-0P0Y-040M-040SY-030M-8ZTM-0ZTY-0M-0SY	CROC_1/AE.SQUARROSA (205)//BORLAUG M 95/3/PARULA/ICTA SARA 82//TESIA F 79/VEERY #5/4/FRET2	Synthetic derived	A	C	C
71	NAVOJOA M2007	4313703	CMSS97Y04045S-040Y-050M-040SY-030M-14SY-010M-0Y-0MEX	ATTILA/PASTOR	Elite	A	A	G
72	PASTOR//HXL7573/2*BAU/3/WBLL1	5429403	PTSS02Y00023S-099B-099Y-030ZTM-040SY-040M-19Y-0M-0SY	PASTOR//HXL7573/2*BAGULA/3/WEEBILL1	Elite	A	A	G
73	BABAX/LR42//BABAX/3/ER2000	5423328	CMSA01Y00176S-040P0Y-040M-030ZTM-040SY-30M-0Y-0SY	BABAX/LR 42//BABAX/3/ERA F 2000	Elite	A	A	G
74	SOKOLL/3/PASTOR//HXL7573/2*BAU	5435731	PTSS02B00015S-0Y-0B-0Y-0B-1Y-0M-0SY	SOKOLL/3/PASTOR//HXL7573/2*BAGULA	Synthetic derived	T	C	C
75	CHWL86/6/FILIN/IRENA/5/CNDO/R143//ENTE/MEXI_2/3/AEGILOPS SQUARROSA (TAUS)/4/WEAVER	5422787	CMSA00M00291S-040P0M-040Y-030M-040SY-2M-0Y-0SY	CHAKWAL 86/6/FILIN/IRENA/5/CANDO/R143//ENTE/MEXICALI_2/3/AEGILOPS SQUARROSA (TAUS)/4/WEAVER	Synthetic derived	A	C	C
76	BECARD	5325839	CGSS01B00063T-099Y-099M-099M-099Y-099M-27Y	WEEBILL1*2/KIRITATI	Elite	A	A	G
77	KACHU	4755013	CMSS97M03912T-040Y-020Y-030M-020Y-040M-4Y-3M-0Y	KAUZ//ALTAR 84/ARAOS/3/MILAN/KAUZ/4/HUITES F 95	Elite	A	A	G
78	NELOKI	5794465	CGSS04B00027T-099Y-099ZTM-099Y-099M-3WGY-0B	WAXWING*2//PBW343*2/KUKUNA	Elite	A	A	G
79	PUB94.15.1.12/FRTL	6056175	PTSS02B00071S-0Y-0B-0Y-0B-20Y-0ZTB-0SY-0Y-0Y	PUB94.15.1.12/FIRETAIL	Mexican Landrace derived	T	C	C
80	W15.92/4/PASTOR//HXL7573/2*BAU/3/WBLL1	5435924	PTSS02B00102T-0TOPY-0B-0Y-0B-11Y-0M-0SY	W15.92/4/PASTOR//HXL7573/2*BAGULA/3/WEEBILL1	Elite	A	A	G
81	BECARD/KACHU	6174886	CMSS06B00169S-0Y-099ZTM-099Y-099M-21WGY-0B	BECARD/KACHU	Elite	A	A	G
82	TACUPETO F2001/SAUAL//BLOUK #1	6179128	CMSS06B00700T-099TOPY-099ZTM-099NJ-099NJ-2WGY-0B	TACUPETO F2001/SAUAL//BLOUK #1	Elite	A	A	G
83	KUKRI	6154391	-0Y	DRP/7/FRONTANA//KENYA 58/NORIN 10 BREVOR/3/GABO 55/4/NAINARI 60/5/TOBARI F 66/CIANO F 67//TOBARI F 66/8156/3/CALIDAD//BLUEBIRD/CIANO F 67/6/MADDEN/2*RAC177	Elite	A	A	G
84	D67.2/PARANA 66.270//AE.SQUARROSA (320)/3/CUNNINGHAM/4/VORB	6278810	CMSA06M00431S-040ZTM-040ZTY-31ZTM-02Y-0B	D67.2/PARANA 66.270//AE.SQUARROSA (320)/3/CUNNINGHAM/4/VOROBEY	Synthetic derived	A	C	N
85	PVN//CAR422/ANA/5/BOW/CROW//BUC/PVN/3/YR/4/TRAP#1/6/WORRAKATTA/2*PASTOR/7/PRL/2*PASTOR	6280379	CMSA06Y00821T-040ZTM-040ZTP0Y-040ZTM-040P0Y-16ZTM-0Y-0B	PIHA//WORRAKATTA/2*PASTOR/3/PARULA/2*PASTOR	Elite	A	A	G
86	BECARD/KACHU	6174889	CMSS06B00169S-0Y-099ZTM-099Y-099M-28WGY-0B	BECARD/KACHU	Elite	A	A	G
87	MUNAL #1	5398530	CGSS01B00054T-099Y-099M-099M-099Y-099M-13Y-0B	WAXWING*2/KIRITATI	Elite	A	A	G
88	CNO79//PF70354/MUS/3/PASTOR/4/BAV92*2/5/FH6-1-7	6178401	CMSS06Y00707T-099TOPM-099Y-099ZTM-099NJ-099NJ-5WGY-0B	CIANO T 79//PF70354/MUSALA/3/PASTOR/4/BAVIACORA M 92*2/5/FH6-1-7	Elite	A	A	G
89	PBW343*2/KUKUNA*2//FRTL/PIFED	6179222	CMSS06Y00831T-099TOPM-099Y-099ZTM-099NJ-099NJ-5WGY-0B	PBW343*2/KUKUNA*2//FIRETAIL/PROINTA FEDERAL	Elite	A	A	G
90	KACHU #1/4/CROC_1/AE.SQUARROSA (205)//BORL95/3/2*MILAN/5/KACHU	6176368	CMSS06Y00946T-099TOPM-099Y-099ZTM-099Y-099M-8WGY-0B	KACHU #1/4/CROC_1/AE.SQUARROSA (205)//BORLAUG M 95/3/2*MILAN/5/KACHU	Synthetic derived	A	A	G
91	BABAX/LR42//BABAX/3/VORB	5999777	CMSA05M00103S-040ZTM-040ZTY-13ZTM-03Y-0B	BABAX/LR 42//BABAX/3/VOROBEY	Synthetic derived	A	C	C
92	OR791432/VEE#3.2//ATTILA/3*BCN	6056180	PTSS02Y00013S-099B-099Y-099B-0Y-0B-8Y-0ZTB-0SY-0B-0Y	OR791432/VEE#3.2//ATTILA/3*BACANORA T 88	Introgression S.cereale	A	N	G
93	SOKOLL/WBLL1	6056139	PTSS02Y00021S-099B-099Y-030ZTM-040SY-040M-18Y-0M-0SY-0B-0Y	SOKOLL/WEEBILL1	Synthetic derived	T	C	C
94	C80.1/3*QT4118//KAUZ/RAYON/3/2*TRCH/7/CMH79A.955/4/AGA/3/4*SN64/CNO67//INIA66/5/NAC/6/RIALTO/8/WBLL1*2/KURUKU	6489746	PTSS08GHB00059T-099TOPB-099Y-099B-1Y	C80.1/3*QT4118//KAUZ/RAYON F 89/3/2*TARACHI F 2000/7/CMH79A.955/4/AGATHA/3/4*SONORA 64/CIANO F 67//INIA F 66/5/NACOZARI F 76/6/RIALTO/8/WEEBILL1*2/KURUKU	Introgression S.cereale	A	A	G
95	CMH79A.955/4/AGA/3/4*SN64/CNO67//INIA66/5/NAC/6/RIALTO/7/BCN/WBLL1/8/C80.1/3*QT4118//KAUZ/RAYON/3/2*TRCH	6489623	PTSS08GHB00052T-099TOPB-099Y-099B-8Y	CMH79A.955/4/AGATHA/3/4*SONORA 64/CIANO F 67//INIA F 66/5/NACOZARI F 76/6/RIALTO/7/BACANORA T 88/WEEBILL1/8/C80.1/3*QT4118//KAUZ/RAYON F 89/3/2*TARACHI F 2000	Elite	A	A	G
96	WBLL1//YANGLING SHAANXI/ESDA/3/ROLF07	7135881	PTSS07GHB00008S-0GHB-0Y-099B-1Y-0Y-0Y-0SMAPY-0B	WEEBILL1//YANGLING SHAANXI/ESMERALDA M 86/3/ROELFS F2007	Elite	A	A	G
97	HE1/2*CNO79//BAV92/3/ROLF07	7135887	PTSS07GHB00014S-0B-0Y-099B-7Y-0Y-0Y-0MEDPY-0B	HOJA ERECTA 1/2*CIANO T 79//BAVIACORA M 92/3/ROELFS F2007	Elite	A	A	G
98	BCN/WBLL1//PUB94.15.1.12/WBLL1	7129703	PTSS09GHB00024S-0SHB-099Y-099B-17Y-0Y	BACANORA T 88/WEEBILL1//PUB94.15.1.12/WEEBILL1	Mexican Landrace derived	A	A	G
99	C80.1/3*QT4118//KAUZ/RAYON/3/2*TRCH/4/BERKUT/KRICHAUFF	7129763	PTSS09GHB00057S-0SHB-099Y-099B-10Y-0Y	C80.1/3*QT4118//KAUZ/RAYON F 89/3/2*TARACHI F 2000/4/BERKUT/KRICHAUFF	Introgression	T	C	C
100	WBLL1//PUB94.15.1.12/WBLL1	7129652	PTSS09GHB00009S-0SHB-099Y-099B-2Y-0Y	WEEBILL1//PUB94.15.1.12/WEEBILL1	Mexican Landrace derived	T	C	C
101	MEX94.27.1.20/3/SOKOLL//ATTILA/3*BCN	6056170	PTSS02B00132T-0TOPY-0B-0Y-0B-39Y-0M-0SY-0Y-0Y	MEX94.27.1.20/3/SOKOLL//ATTILA/3*BACANORA T 88	Synthetic derived+Landrace	A	C	C
102	MTRWA92.161/PRINIA/5/SERI*3//RL6010/4*YR/3/PASTOR/4/BAV92	5894989	CMSA02M00279S-040ZTM-040ZTY-040ZTM-040SY-1ZTM-02Y-0B	MTRWA92.161/PRINIA/5/SERI M 82*3//RL6010/4*YECORA F 70/3/PASTOR/4/BAVIACORA M 92	Introgression	T	C	C
103	SOKOLL/WBLL1	6676819	PTSS02Y00021S-099B-099Y-099B-099Y-234B-0Y	SOKOLL/WEEBILL1	Synthetic derived	A	C	C
104	PRIAMURSKAYA 93/2*TERREMOTO/3/ATTILA/BAV92//PASTOR/4/NAVJ07	7410987	PTSA08M00005T-050Y-050ZTM-050Y-33ZTM-010Y-0B-020Y	PRIAMURSKAYA 93/2*TERREMOTO/3/ATTILA/BAVIACORA M 92//PASTOR/4/NAVOJOA M2007	Elite	A	A	N
105	MEX94.27.1.20/3/SOKOLL//ATTILA/3*BCN/4/PUB94.15.1.12/WBLL1	7410999	PTSS09GHB00029S-0SHB-099Y-21Y-020Y	MEX94.27.1.20/3/SOKOLL//ATTILA/3*BACANORA T 88/4/PUB94.15.1.12/WEEBILL1	Synthetic derived+Landrace	A	C	C
106	BCN/WBLL1//ROLF07	6489535	PTSS07GHB00006S-0GHB-0Y-099B-5Y-0Y	BACANORA T 88/WEEBILL1//ROELFS F2007	Elite	A	A	G
107	C80.1/3*QT4118//KAUZ/RAYON/3/2*TRCH/7/CMH79A.955/4/AGA/3/4*SN64/CNO67//INIA66/5/NAC/6/RIALTO	6489912	PTSS07GHB00024S-0Y-099B-099Y-099B-7Y	C80.1/3*QT4118//KAUZ/RAYON F 89/3/2*TARACHI F 2000/7/CMH79A.955/4/AGATHA/3/4*SONORA 64/CIANO F 67//INIA F 66/5/NACOZARI F 76/6/RIALTO	Introgression S.cereale	T	C	C
108	TACUPETO F2001/BRAMBLING*2//KACHU	6175024	CMSS06B00707T-099TOPY-099ZTM-099Y-099M-2WGY-0B	TACUPETO F2001/BRAMBLING*2//KACHU	Elite	A	A	G
109	WBLL1*2/KUKUNA	6056237	CGSS00B00163T-099TOPY-099M-099Y-099M-13CEL-0B-0B-0Y-0Y	WEEBILL1*2/KUKUNA	Elite	A	A	G
110	WEEBILL1	5893282	CGSS95B00014T-099Y-099B-099Y-099B-35Y-0B-0B	BABAX/AMADINA//BABAX	Elite	A	A	G
111	ROELFS F2007	4905617	CGSS00B00169T-099TOPY-099M-099Y-099M-9CEL-0B	TACUPETO F2001*2/KUKUNA	Elite	A	A	G
112	SERI/BAV92//PUB94.15.1.12/WBLL1	7129693	PTSS09GHB00019S-0SHB-099Y-099B-19Y-0Y	SERI M 82/BAVIACORA M 92//PUB94.15.1.12/WEEBILL1	Mexican Landrace derived	T	C	N
113	SOKOLL/WBLL1	6676799	PTSS02Y00021S-099B-099Y-099B-099Y-213B-0Y	SOKOLL/WEEBILL1	Synthetic derived	T	C	C
114	QUAIU	5793757	CGSS01B00046T-099Y-099M-099M-099Y-099M-10WGY-0B	BABAX/LR 42//BABAX*2/3/VIVITSI	Elite	A	A	G
115	BAJ #1	5106304	CGSS01Y00134S-099Y-099M-099M-13Y-0B	WAXWING/SHAMA	Elite	A	A	G
116	BORLAUG100 F2014	7806808	CMSS06Y00605T-099TOPM-099Y-099ZTM-099Y-099M-11WGY-0B-0MEX	ROELFS F2007/4/BOBWHITE/NEELKANT//CATBIRD/3/CATBIRD/5/FRET2/TUKURU//FRET2	Elite	A	A	N
117	VOROBEY	5865687	CMSS96Y02555S-040Y-020M-050SY-020SY-27M-0Y-0B	CROC_1/AE.SQUARROSA (224)//OPATA M 85/3/PASTOR	Synthetic derived	A	C	C
118	WBLL4//OAX93.24.35/WBLL1	6056165	PTSS02B00110T-0TOPY-0B-0Y-0B-24Y-0M-0SY-0B-0Y	WEEBILL4//OAX93.24.35/WEEBILL1	Mexican Landrace derived	T	C	C
119	SOKOLL/WBLL1	6056143	PTSS02Y00021S-099B-099Y-030ZTM-040SY-040M-21Y-0M-0SY-0Y-0Y	SOKOLL/WEEBILL1	Synthetic derived	T	C	C
120	PUB94.15.1.12/WBLL1	6056064	PTSS02Y00027S-011Y-0B-0Y-0B-7Y-0M-0SY-0Y-0Y	PUB94.15.1.12/WEEBILL1	Mexican Landrace derived	T	C	C
121	WBLL4//OAX93.24.35/WBLL1	6056166	PTSS02B00110T-0TOPY-0B-0Y-0B-24Y-0M-0SY-0Y-0Y	WEEBILL4//OAX93.24.35/WEEBILL1	Mexican Landrace derived	T	C	C
122	BAV92/SERI	5865670	CMSS96Y04084S-0Y-1B-93TLA-0B-0Y-106B-0Y-0Y-0Y-0Y	BAVIACORA M 92/SERI M 82	Elite	N	C	N
123	W15.92/4/PASTOR//HXL7573/2*BAU/3/WBLL1	5865676	PTSS02B00102T-0TOPY-0B-0Y-0B-11Y-0M-0SY-0B-0Y	W15.92/4/PASTOR//HXL7573/2*BAGULA/3/WEEBILL1	Introgression	T	C	C
124	CNDO/R143//ENTE/MEXI_2/3/AEGILOPS SQUARROSA (TAUS)/4/WEAVER/5/2*JANZ/6/MISR2, EGY	6487396	CMSA07Y00277S-040ZTY-040ZTM-040Y-43ZTM-010Y-0B	CANDO/R143//ENTE/MEXICALI_2/3/AEGILOPS SQUARROSA (TAUS)/4/WEAVER/5/2*JANZ/6/SUPER KAUZ/BAVIACORA M 92	Synthetic derived	T	C	C
125	FRANCOLIN #1/WBLL1	6174859	CMSS06B00153S-0Y-099ZTM-099Y-099M-20WGY-0B	FRANCOLIN #1/WEEBILL1	Elite	A	A	G
126	ROLF07*2/5/REH/HARE//2*BCN/3/CROC_1/AE.SQUARROSA (213)//PGO/4/HUITES	6176334	CMSS06Y00926T-099TOPM-099Y-099ZTM-099Y-099M-5WGY-0B	ROELFS F2007*2/5/REH/HARE//2*BACANORA T 88/3/CROC_1/AE.SQUARROSA (213)//PAPAGO M 86/4/HUITES F 95	Synthetic derived	A	A	G
127	FRET2/TUKURU//FRET2/3/MUNIA/CHTO//AMSEL/4/FRET2/TUKURU//FRET2	6176224	CMSS06Y00878T-099TOPM-099Y-099ZTM-099Y-099M-17WGY-0B	FRET2/TUKURU//FRET2/3/MUNIA/CHORLITO//AMSEL/4/FRET2/TUKURU//FRET2	Elite	A	A	G
128	MUTUS//ND643/2*WBLL1	6683522	CMSS08Y00224S-099Y-099M-099NJ-099NJ-11WGY-0B	MUTUS//ND643/2*WEEBILL1	Elite	A	A	G
129	MUTUS*2/HARIL #1	6682795	CMSS08Y00871T-099TOPM-099Y-099M-099NJ-7WGY-0B	MUTUS*2/HARIL #1	Elite	A	A	G
130	QUAIU*2/KINDE	6682171	CMSS08Y00627T-099TOPM-099Y-099M-099NJ-16WGY-0B	QUAIU*2/KINDE	Elite	A	A	G
131	DANPHE #1*2/CHYAK	6569050	CMSS08Y00869T-099TOPM-099Y-099M-099Y-16M-0WGY	DANPHE #1*2/CHYAKHURA	Elite	A	A	G
132	ND643/2*WBLL1/4/WHEAR/KUKUNA/3/C80.1/3*BATAVIA//2*WBLL1	6681793	CMSS08Y00234S-099Y-099M-099NJ-9WGY-0B	ND643/2*WEEBILL1/4/WHEATEAR/KUKUNA/3/C80.1/3*BATAVIA//2*WEEBILL1	Elite	A	A	G
133	MUNAL*2/CHONTE	6567383	CMSS08B00854T-099TOPY-099M-099Y-12M-0WGY	MUNAL*2/CHONTE	Elite	A	A	G
134	CHIBIA//PRLII/CM65531/3/MISR 2/4/MUNAL #1	6332122	CMSS07Y00066S-0B-099Y-099M-099Y-38M-0WGY	CHIBIA//PARULA II/CM65531/3/MISR 2/4/MUNAL #1	Elite	A	A	G
135	NAC/TH.AC//3*PVN/3/MIRLO/BUC/4/2*PASTOR/5/KACHU/6/KACHU	6175067	CMSS06B00734T-099TOPY-099ZTM-099Y-099M-13WGY-0B	NACOZARI F 76/TH.ACUTUM//3*PAVON F 76/3/MIRLO/BUCKBUCK/4/2*PASTOR/5/KACHU/6/KACHU	Elite	A	A	G
136	KACHU #1/4/CROC_1/AE.SQUARROSA (205)//BORL95/3/2*MILAN/5/KACHU	6176368	CMSS06Y00946T-099TOPM-099Y-099ZTM-099Y-099M-8WGY-0B	KACHU #1/4/CROC_1/AE.SQUARROSA (205)//BORLAUG M 95/3/2*MILAN/5/KACHU	Synthetic derived	A	A	G
137	KACHU//WBLL1*2/BRAMBLING	6417572	CMSS07Y00124S-0B-099Y-099M-099NJ-099NJ-9WGY-0B	KACHU//WEEBILL1*2/BRAMBLING	Elite	A	A	G
138	KACHU/BECARD//WBLL1*2/BRAMBLING	6415858	CMSS07B00580T-099TOPY-099M-099Y-099M-10WGY-0B	KACHU/BECARD//WEEBILL1*2/BRAMBLING	Elite	A	A	G
139	SUPER 152	5390612	CGSS02Y00153S-099M-099Y-099M-46Y-0B	PFAU/SERI.1B//AMADINA/3/WAXWING	Elite	A	A	G
140	SUP152*2/TECUE #1	6415924	CMSS07B00614T-099TOPY-099M-099Y-099M-49WGY-0B	SUPER 152*2/TECUE #1	Elite	A	A	G
141	BECARD/FRNCLN	6415172	CMSS07B00235S-099M-099Y-099M-25WGY-0B	BECARD/FRANCOLIN	Elite	A	A	G
142	FRET2*2/BRAMBLING//BECARD/3/WBLL1*2/BRAMBLING	6415761	CMSS07B00560T-099TOPY-099M-099Y-099M-19WGY-0B	FRET2*2/BRAMBLING//BECARD/3/WEEBILL1*2/BRAMBLING	Elite	A	A	G
143	KAUZ/PASTOR//PBW343/3/KIRITATI/4/FRNCLN	6415882	CMSS07B00585T-099TOPY-099M-099Y-099M-11WGY-0B	KAUZ/PASTOR//PBW343/3/KIRITATI/4/FRANCOLIN	Elite	A	A	G
144	WBLL1*2/VIVITSI//AKURI/3/WBLL1*2/BRAMBLING	6338512	CMSS07Y01066T-099TOPM-099Y-099M-099Y-7M-0WGY	WEEBILL1*2/VIVITSI//AKURI/3/WEEBILL1*2/BRAMBLING	Synthetic derived	A	A	G
145	SAUAL/3/ACHTAR*3//KANZ/KS85-8-4/4/SAUAL	6176829	CMSS06Y01171T-099TOPM-099Y-099ZTM-099Y-099M-8WGY-0B	SAUAL/3/ACHTAR*3//KANZ/KS85-8-4/4/SAUAL	Elite	A	A	G
146	JANZ	6062414	QT3685-0Y-0Y	3AG3/4*CONDOR//COOK	Elite	A	A	G
147	CMH79A.955/4/AGA/3/4*SN64/CNO67//INIA66/5/NAC	6062418	CMH84.499-2Y-1B-1Y-5B-1Y-1B-0Y-0Y-0B-040M-040Y-36M-0Y-0Y-0Y	CMH79A.955/4/AGATHA/3/4*SONORA 64/CIANO F 67//INIA F 66/5/NACOZARI F 76	Elite	A	A	G
148	CROC_1/AE.SQUARROSA (224)//OPATA	6062421	CIGM90.393-2Y-1B-9Y-0B-0B-0Y	CROC_1/AE.SQUARROSA (224)//OPATA M 85	Synthetic derived	A	C	C
149	BCN/RIALTO//ROLF07	6489593	PTSS07GHB00015S-0B-0Y-099B-13Y-0Y	BACANORA T 88/RIALTO//ROELFS F2007	Elite	A	A	G
150	MEX94.27.1.20/3/SOKOLL//ATTILA/3*BCN	6056086	PTSS02B00132T-0TOPY-0B-0Y-0B-25Y-0M-0SY-0B-0Y-0Y	MEX94.27.1.20/3/SOKOLL//ATTILA/3*BACANORA T 88	Synthetic derived+Landrace	A	A	G

### Sheet: Table S3
Table S3. Average, minimum, maximum values, broad sense heritability (H2) and ANOVA for the main traits evaluated in the heat experiments and percentage of loss in comparison with experiments under favorable conditions.
Traits	HiBAP I (2015-2016 & 2016-2017)
	Heat stress							%Loss vs. YP
	Mean	Max	Min	H2	P(Gen)	P(Year)	P(GxY)
YLD (gm-2)	309	496	128	0.79	0	0.071	0	-48.1
TGW (g)	33.8	42.2	23.4	0.88	0	0.969	0	-22.9
GM2 (#m-2)	9052	14370	4271	0.78	0	0.051	0	-33.8
BM_PM (gm-2)	663	1052	279	0.8	0	0.076	0	-51.1
HI	0.47	0.51	0.35	0.45	0	0.074	0.001	-0.7
SM2 (#m-2)	255	460	130	0.71	0	0.09	0	-15.9
GSP (#)	35.0†	46.9	22.6	0.31	0.005	0.004	0	-27.7
GWSP (g)	1.2†	1.7	0.6	0.62	0	0.013	0	-44.1
Plant Height (cm)	64	80.4	46.8	0.78	0	0.146	0.339	-35.7
SPKLSP-1 (#)	18.2	20.2	14.7	0.67	0	0.599	0.963	-8.2
Infertile SPKLSP-1 (#)	1.4	2.7	0.6	0.44	0	0.775	0.591	26.8
Spike Length (cm)	9.9	11.6	6.4	0.88	0	0.153	1	-17.8
Awns Length (cm)	5.3	7	4	0.76	0	0.054	1	-17.1
Peduncle Length (cm)	21.2	29.9	14.9	0.76	0	0.146	0	-43.5
DTA/DTH (days)	53	62	44	0.88	0	0.027	0	-31.2
DTM (days)	80	90	72	0.87	0	0.105	0	-30.6
Grain filling (%)	34	44.8	25.9	0.66	0	0.638	0	1.6
†COV DTH used to adjust the meas as its effect was significant
YLD: grain yield, TGW: thousand grain weight, GM2: grains per m2, BM_PM: biomass at physiological maturity, HI: Harvest Index, SM2: spikes per m2, GSP: grains per spike, GWSP: grain weight per spike, SPKLSP: spikeletes per spike, DTA: days to anthesis, DTH: days to heading, DTM: days to maturity

### Sheet: Table S4
Table S4. Phenotypic correlations between NDVI and CT measured in the heat experiments at the vegetative stage (vg) or during grain filling (gf) and Stress Susceptibility Index calculated for yield (SSI_YLD) with main yield and yield components. Bold indicates significant at at least P<0.05
Traits	NDVIvg_AV	NDVIgf_AV	CTvg_AV	CTgf_AV	SSI_YLD
YLD (gm-2)	0.849011	0.700131	-0.870796	-0.850963	-0.97609
TGW (g)	0.590932	0.472423	-0.59414	-0.573768	-0.585823
GM2 (#m-2)	0.795424	0.659215	-0.816398	-0.801093	-0.928053
BM_PM (gm-2)	0.873792	0.746095	-0.894968	-0.879438	-0.961747
HI	0.184729	0.0574341	-0.195184	-0.174165	-0.369126
SM2 (#m-2)	0.669695	0.587513	-0.679715	-0.677786	-0.829422
GSP (#)	0.471814	0.349123	-0.499846	-0.474855	-0.454866
GWSP (g)	0.664731	0.51761	-0.687079	-0.657602	-0.66485
Plant Height (cm)	0.722286	0.6119	-0.726858	-0.734146	-0.679794
SPKLSP-1 (#)	0.404882	0.383641	-0.391912	-0.374895	-0.218642
Infertile SPKLSP-1 (#)	-0.00980958	0.0634134	-0.0101547	-0.014813	0.0462823
Spike Length (cm)	0.406721	0.310748	-0.398393	-0.371119	-0.218799
Awns Length (cm)	0.170628	0.118913	-0.153244	-0.186159	-0.0934506
Peduncle Length (cm)	0.536215	0.438095	-0.505507	-0.522197	-0.486385
DTA/DTH (days)	0.270319	0.503966	-0.210597	-0.267677	0.00864385
DTM (days)	0.428117	0.679978	-0.352504	-0.428286	-0.180837
Grain filling (%)	0.0453472	-0.0552938	-0.0596975	-0.0525602	-0.231782
NDVIvg_AV	-	0.87864	-0.953808	-0.945295	-0.850436
NDVIgf_AV	0.87864	-	-0.847285	-0.904869	-0.718593
CTvg_AV	-0.953808	-0.847285	-	0.951429	0.863185
CTgf_AV	-0.945295	-0.904869	0.951429	-	0.856472

### Sheet: Table S5
Table S5. Summary of Marker-Trait Associations (MTAs) for different physiological traits and the chromosomes where they were identified, position, P-value and interval.
Trait	Chromosome	MTA ID	Position	P-value	Interval
Yield Traits
YLD	chr1B	chr1B-63398861	63398861	8.32e-08	0.6-10Mbp
	chr6D	chr6D-6276646	6276646	4.16e-07	3-7.5Mbp
BM	chr1B	chr1B-63398861	63398861	3.4e-08	0.6-10Mbp
	chr2B	chr2B-820002	820002	4.34e-06	1Mbp
	chr6D	chr6D-6276646	6276646	1.94e-07	3-7.5Mbp
GFR	chr1B	chr1B-63398861	63398861	6.55e-07	0.6-10Mbp
	chr6D	chr6D-6276646	6276646	4.39e-06	3-7.5Mbp
GM2	chr1B	chr1B-63398861	63398861	6.48059e-06	0.6-10Mbp
	chr6D	chr6D-6276646	6276646	2.80688e-07	3-7.5Mbp
SM2	chr1B	chr1B-63398861	63398861	4.16473e-07	0.6-10Mbp
Stress Tolerance Index
Stress_intYLD	chr1B	chr1B-63398861	63398861	5.90822e-08	0.6-10Mbp
	chr2B	chr2B-820002	820002	5.42656e-06	1Mbp
	chr6D	chr6D-6276646	6276646	5.91581e-08	3-7.5Mbp
Stress_intBM	chr1B	chr1B-63398861	63398861	3.14039e-08	0.6-10Mbp
	chr2B	chr2B-820002	820002	7.16918e-06	1Mbp
	chr6D	chr6D-6276646	6276646	3.14039e-08	3-7.5Mbp
Stress_intGM2	chr1B	chr1B-63398861	63398861	2.65694e-08	0.6-10Mbp
	chr2B	chr2B-820002	820002	7.10739e-07	1Mbp
	chr6D	chr6D-6276646	6276646	6.61226e-08	3-7.5Mbp
UAV measurements
UAV_CTvg_AV	chr1B	chr1B-63398861	63398861	1.89241e-07	0.6-10Mbp
	chr2B	chr2B-820002	820002	9.00084e-06	1Mbp
	chr6D	chr6D-6276646	6276646	6.10948e-06	3-7.5Mbp
UAV_CTgf_AV	chr1B	chr1B-63398861	63398861	1.7673e-07	0.6-10Mbp
	chr2B	chr2B-820002	820002	2.2766e-06	1Mbp
	chr6D	chr6D-6276646	6276646	1.84518e-07	3-7.5Mbp
UAV_NDVIvg_AV	chr1B	chr1B-63398861	63398861	4.08138e-07	0.6-10Mbp
	chr2B	chr2B-820002	820002	6.42807e-06	1Mbp
UAV_NDVIgf_AV	chr6D	chr6D-6276646	6276646	5.72945e-06	3-7.5Mbp
Phenology
DTH_Heat	chr4D	chr4D-299997620	299997620	8.75e-06	1Mbp
	chr5A	chr5A-581257473	581257473	3.87e-06	580-568Mbp

### Sheet: Table S6
Table S6. Genes present within the core introgressed region in each of five Ae. tauschii accessions. Candidate genes are shaded in green.
Accession name	Gene	Gene type
AL8/78	AET6Gv20022000	NLR
AL8/78	AET6Gv20022200	NLR
AL8/78	AET6Gv20023100	Unknown
AL8/78	AET6Gv20023900	Potential DNA-binding domain
AL8/78	AET6Gv20024100	Pyridoxal-dependent decarboxylase
AL8/78	AET6Gv20024800	Unknown
AL8/78	AET6Gv20025000	Protein of unknown function
AL8/78	AET6Gv20025100	Unknown
AL8/78	AET6Gv20025200	Unknown
AL8/78	AET6Gv20025300	Unknown
AL8/78	AET6Gv20025500	Ribosome inactivating protein
AL8/78	AET6Gv20025600	MIKC-type MADS-box transcription factor
AL8/78	AET6Gv20025700	Two-component response regulator
AL8/78	AET6Gv20025800	Two-component response regulator
AL8/78	AET6Gv20026000	WS/DGAT C-terminal domain
AL8/78	AET6Gv20026400	Unknown
AL8/78	AET6Gv20026500	Pyridoxal-dependent decarboxylase
AL8/78	AET6Gv20026600	Alginate lyase
AL8/78	AET6Gv20027000	Cytochrome P450
AL8/78	AET6Gv20027200	Cytochrome P450
AL8/78	AET6Gv20027300	NmrA-like family
AL8/78	AET6Gv20027400	LRR
AL8/78	AET6Gv20027600	LRR
AL8/78	AET6Gv20027700	LRR
AL8/78	AET6Gv20027800	LRR
AL8/78	AET6Gv20027900	FAR1 DNA-binding domain
AL8/78	AET6Gv20028000	Unknown
AY17	AetAY17_6Dv1G017100	unknown
AY17	AetAY17_6Dv1G017200	NLR
AY17	AetAY17_6Dv1G017300	LRR
AY17	AetAY17_6Dv1G017400	None
AY17	AetAY17_6Dv1G017600	NLR
AY17	AetAY17_6Dv1G017900	Potential DNA-binding domain
AY17	AetAY17_6Dv1G018300	Pyridoxal-dependent decarboxylase
AY17	AetAY17_6Dv1G018500	RNA recognition motif
AY17	AetAY17_6Dv1G018600	Unknown
AY17	AetAY17_6Dv1G018700	None
AY17	AetAY17_6Dv1G018800	Unknown
AY17	AetAY17_6Dv1G018900	Robisome inactivating protein
AY17	AetAY17_6Dv1G019000	MIKC-type MADS-box transcription factor
AY17	AetAY17_6Dv1G019100	Two-component response regulator
AY17	AetAY17_6Dv1G019200	WS/DGAT C-terminal domain
AY17	AetAY17_6Dv1G019300	Pyridoxal-dependent decarboxylase
AY17	AetAY17_6Dv1G019600	Two-component response regulator
AY17	AetAY17_6Dv1G019700	Cytochrome P450
AY17	AetAY17_6Dv1G019800	Mitogen-activated Protein Kinase
AY17	AetAY17_6Dv1G019900	LigB
AY17	AetAY17_6Dv1G020000	Cytochrome P450
AY17	AetAY17_6Dv1G020100	NmrA-like family
AY17	AetAY17_6Dv1G020200	LRR
AY17	AetAY17_6Dv1G020300	LRR
AY17	AetAY17_6Dv1G020400	NLR
AY17	AetAY17_6Dv1G020600	Myb/SANT-like DNA-binding domain
AY61	AetAY61_6Dv1G0024900	Cytochrome P450
AY61	AetAY61_6Dv1G0024300	Cytochrome P450
AY61	AetAY61_6Dv1G0024700	Cytochrome P450
AY61	AetAY61_6Dv1G0024100	GRF zinc finger
AY61	AetAY61_6Dv1G0023600	MIKC-type MADS-box transcription factor
AY61	AetAY61_6Dv1G0024600	LigB
AY61	AetAY61_6Dv1G0021600	LRR
AY61	AetAY61_6Dv1G0025500	LRR
AY61	AetAY61_6Dv1G0025200	LRR
AY61	AetAY61_6Dv1G0026000	Myb/SANT-like DNA-binding domain
AY61	AetAY61_6Dv1G0021000	NLR
AY61	AetAY61_6Dv1G0021400	NLR
AY61	AetAY61_6Dv1G0022700	Potential DNA-binding domain
AY61	AetAY61_6Dv1G0022300	Potential DNA-binding domain
AY61	AetAY61_6Dv1G0023000	Protein of unknown function
AY61	AetAY61_6Dv1G0023900	Pyridoxal-dependent decarboxylase
AY61	AetAY61_6Dv1G0022500	Pyridoxal-dependent decarboxylase
AY61	AetAY61_6Dv1G0025700	Retrotransposon gag protein
AY61	AetAY61_6Dv1G0023500	Ribosome inactivating protein
AY61	AetAY61_6Dv1G0023200	RNA recognition motif
AY61	AetAY61_6Dv1G0024200	Two-component response regulator
AY61	AetAY61_6Dv1G0021700	Unknown
AY61	AetAY61_6Dv1G0022900	Unknown
AY61	AetAY61_6Dv1G0023400	Unknown
AY61	AetAY61_6Dv1G0021100	Unknown
AY61	AetAY61_6Dv1G0023300	Unknown
AY61	AetAY61_6Dv1G0022000	Unknown
AY61	AetAY61_6Dv1G0021200	Unknown
AY61	AetAY61_6Dv1G0022200	Unknown
AY61	AetAY61_6Dv1G0021500	Unknown
AY61	AetAY61_6Dv1G0020700	Unknown
AY61	AetAY61_6Dv1G0025600	Unknown
AY61	AetAY61_6Dv1G0023800	WS/DGAT C-terminal domain
XJ02	AetXJ02_6Dv1G022300	Cytochrome P450
XJ02	AetXJ02_6Dv1G022500	Cytochrome P450
XJ02	AetXJ02_6Dv1G021800	MIKC-type MADS-box transcription factor
XJ02	AetXJ02_6Dv1G023100	LRR
XJ02	AetXJ02_6Dv1G019100	LRR
XJ02	AetXJ02_6Dv1G022900	LRR
XJ02	AetXJ02_6Dv1G023500	Myb-SANT-like DNA-binding domain
XJ02	AetXJ02_6Dv1G019900	NLR
XJ02	AetXJ02_6Dv1G019300	NLR
XJ02	AetXJ02_6Dv1G020000	NLR
XJ02	AetXJ02_6Dv1G019000	NLR
XJ02	AetXJ02_6Dv1G019400	NLR
XJ02	AetXJ02_6Dv1G019600	NLR
XJ02	AetXJ02_6Dv1G022600	NmrA-like family
XJ02	AetXJ02_6Dv1G020600	Papain family cysteine protease
XJ02	AetXJ02_6Dv1G020400	Potential DNA-binding domain
XJ02	AetXJ02_6Dv1G021000	Protein of unknown function
XJ02	AetXJ02_6Dv1G023300	Proton-conducting membrane transporter
XJ02	AetXJ02_6Dv1G022100	Pyridoxal-dependent decarboxylase conserved domain
XJ02	AetXJ02_6Dv1G023200	Retrotransposon gag protein
XJ02	AetXJ02_6Dv1G021100	Ribosomal L28e
XJ02	AetXJ02_6Dv1G021700	Ribosome inactivating protein
XJ02	AetXJ02_6Dv1G021300	RNA recognition motif
XJ02	AetXJ02_6Dv1G019200	Unknown
XJ02	AetXJ02_6Dv1G021200	Unknown
XJ02	AetXJ02_6Dv1G021400	Unknown
XJ02	AetXJ02_6Dv1G021600	Unknown
XJ02	AetXJ02_6Dv1G021500	Unknown
XJ02	AetXJ02_6Dv1G020700	Unknown
XJ02	AetXJ02_6Dv1G020900	Unknown
XJ02	AetXJ02_6Dv1G022000	WS/DGAT C-terminal domain
T093	AetT093_6Dv1G029300	Cytochrome P450
T093	AetT093_6Dv1G029700	Cytochrome P450
T093	AetT093_6Dv1G028400	MIKC-type MADS-box transcription factor
T093	AetT093_6Dv1G029600	LigB
T093	AetT093_6Dv1G030100	LRR
T093	AetT093_6Dv1G030300	LRR
T093	AetT093_6Dv1G030700	Myb-SANT-like DNA-binding domain
T093	AetT093_6Dv1G029900	NmrA-like family
T093	AetT093_6Dv1G027200	Papain family cysteine protease
T093	AetT093_6Dv1G029500	Mitogen-activated Protein Kinase
T093	AetT093_6Dv1G027600	Protein of unknown function
T093	AetT093_6Dv1G028800	Pyridoxal-dependent decarboxylase
T093	AetT093_6Dv1G030400	Retrotransposon gag protein
T093	AetT093_6Dv1G027700	Ribosomal L28e protein family
T093	AetT093_6Dv1G028300	Ribosome inactivating protein
T093	AetT093_6Dv1G027900	RNA recognition motif
T093	AetT093_6Dv1G028600	Two-component response regulator
T093	AetT093_6Dv1G029200	Two-component response regulator
T093	AetT093_6Dv1G025300	Unknown
T093	AetT093_6Dv1G025800	Unknown
T093	AetT093_6Dv1G026800	Unknown
T093	AetT093_6Dv1G027000	Unknown
T093	AetT093_6Dv1G027300	Unknown
T093	AetT093_6Dv1G027500	Unknown
T093	AetT093_6Dv1G027800	Unknown
T093	AetT093_6Dv1G028000	Unknown
T093	AetT093_6Dv1G028100	Unknown
T093	AetT093_6Dv1G028200	Unknown
T093	AetT093_6Dv1G029100	Unknown
T093	AetT093_6Dv1G030500	Unknown
T093	AetT093_6Dv1G028700	WS-DGAT C-terminal domain

### Sheet: Table S7
Table S7: Summary of the UAV platforms, together with the cameras and the achieved used to evaluate HiBAP I under yield potential and Heat stress conditions.
Multispectral (NDVI)
Cycle	Platform		Camera			Flight altitude	GSD (cm)
2015-2016	Falcon 8		ADC Lite (Tetracam, USA)			70 m	2.7
2016-2017	Matrice 100		RedEdge (MicaSense)			30 m	2
Thermal (CT)
Cycle	Platform		Camera			Flight altitude	GSD (cm)
2015-2016	Falcon 8		TAU 640 (FLIR, USA)			80 m	5.4
2016-2017	Matrice 100		Zenmuse XT (DJI, China)			40 m	5.2
